# High sugar diets can increase susceptibility to bacterial infection in *Drosophila melanogaster*

**DOI:** 10.1101/2023.12.07.570705

**Authors:** Andrea M. Darby, Destiny O. Okoro, Sophia Aredas, Ashley M. Frank, William H. Pearson, Marc S. Dionne, Brian P. Lazzaro

**Affiliations:** Department of Entomology, Cornell University, Ithaca, NY, United States of America; Cornell Institute of Host-Microbe Interactions and Disease, Cornell University, Ithaca, NY, United States of America; University of California, Irvine, Irvine, CA, United States of America; Department of Microbiology, Cornell University, Ithaca, NY, United States of America; Battelle, Columbus, Ohio, United States of America; Department of Life Sciences, Imperial College London, London SW7 2AZ, United Kingdom; Centre for Bacterial Resistance Biology, Imperial College London, London SW7 2AZ, United Kingdom

**Keywords:** *Drosophila*, high-sugar, innate immunity, metabolism, bacterial infection

## Abstract

Overnutrition with dietary sugar can worsen infection outcomes in diverse organisms including insects and humans, generally through unknown mechanisms. In the present study, we show that adult *Drosophila melanogaster* fed high-sugar diets became more susceptible to infection by the Gram-negative bacteria *Providencia rettgeri* and *Serratia marcescens,* although diet had no significant effect on infection by Gram-positive bacteria *Enterococcus faecalis* or *Lactococcus lactis.* We found that *P. rettgeri* and *S. marcescens* proliferate more rapidly in *D. melanogaster* fed a high-sugar diet, resulting in increased probability of host death. *D. melanogaster* become hyperglycemic on the high-sugar diet, and we find evidence that the extra carbon availability may promote *S. marcescens* growth within the host. However, we found no evidence that increased carbon availability directly supports greater *P. rettgeri* growth. *D. melanogaster* on both diets fully induce transcription of antimicrobial peptide (AMP) genes in response to infection, but *D. melanogaster* provided with high-sugar diets show reduced production of AMP protein. Thus, overnutrition with dietary sugar may impair host immunity at the level of AMP translation. Our results demonstrate that dietary sugar can shape infection dynamics by impacting both host and pathogen, depending on the nutritional requirements of the pathogen and by altering the physiological capacity of the host to sustain an immune response.

**Author Summary:** Diet has critical impact on the quality of immune defense, and high-sugar diets increase susceptibility to bacterial infection in many animals. Yet it is unknown which aspects of host and pathogen physiology are impacted by diet to influence infection dynamics. Here we show that high-sugar diets increase susceptibility to some, but not all, bacterial infections in *Drosophila*. We find that feeding on high sugar diet impairs the host immune response by reducing the level of antimicrobial peptides produced. The expression of genes encoding these peptides is not affected, so we infer that protein translation is impaired. We further show that flies on high-sugar diets are hyperglycemic, and that some pathogens may use the excess sugar in the host to promote growth during the infection. Thus, our study demonstrates that dietary impacts on infection outcome arise through physiological effects on both the host and pathogen.
