## Supplementary material for "High sugar diets can increase susceptibility to bacterial infection in *Drosophila melanogaster*": Data and Statistics for Fig1-5 and Fig.S1-S3

### Sheet: Note
Access to code for these data available at github:
https://github.com/darbya1/HighSugar_Infection_Darby_A

### Sheet: Fig 1
Figure 1B-Providencia rettgeri survivorship								Figure 1D-Lactococcus lactis survivorship
n values for each diet								n values for each diet
0	108							0	119
0.02	120							0.02	123
0.04	124							0.04	121
0.08	120							0.08	121
0.16	120							0.16	120
0.24	120							0.24	119
Cox Proportional Hazards Mixed Effects followed by Tukey HSD post-hoc test								Cox Proportional Hazards Mixed Effects followed by Tukey HSD post-hoc test
Contrast	p-value							Contrast	p-value
0% - 2%	0.981							0% - 2%	1
0% - 4%	0.0351							0% - 4%	0.4907
0% - 8%	<.0001							0% - 8%	0.4132
0% - 16%	<.0001							0% - 16%	0.0471
0% - 24%	<.0001							0% - 24%	<.0001
2% - 4%	0.1472							2% - 4%	0.521
2% - 8%	<.0001							2% - 8%	0.4411
2% - 16%	<.0001							2% - 16%	0.0543
2% - 24%	<.0001							2% - 24%	<.0001
4% - 8%	<.0001							4% - 8%	1
4% - 16%	<.0001							4% - 16%	0.867
4% - 24%	<.0001							4% - 24%	<.0001
8% - 16%	0.8572							8% - 16%	0.916
8% - 24%	0.1421							8% - 24%	<.0001
16% - 24%	0.7892							16% - 24	0.0023
Figure 1C-Serratia marcescens survivorship								Figure 1E-Enterococcus faecalis survivorship
n values for each diet								n values for each diet
0	167							0	120
0.02	152							0.02	120
0.04	171							0.04	120
0.08	172							0.08	120
0.16	167							0.16	120
0.24	157							0.24	120
Cox Proportional Hazards Mixed Effects followed by Tukey HSD post-hoc test								Cox Proportional Hazards Mixed Effects followed by Tukey HSD post-hoc test
Contrast	p-value							Contrast	p-value
0% - 2%	0.2757							0% - 2%	0.9997
0% - 4%	0.5909							0% - 4%	0.7605
0% - 8%	0.0553							0% - 8%	0.8323
0% - 16%	<.0001							0% - 16%	0.9998
0% - 24%	<.0001							0% - 24%	0.6112
2% - 4%	0.9928							2% - 4%	0.5667
2% - 8%	0.9893							2% - 8%	0.6555
2% - 16%	<.0001							2% - 16%	1
2% - 24%	<.0001							2% - 24%	0.4127
4% - 8%	0.8171							4% - 8%	1
4% - 16%	<.0001							4% - 16%	0.5672
4% - 24%	<.0001							4% - 24%	0.9998
8% - 16%	<.0001							8% - 16%	0.6558
8% - 24%	<.0001							8% - 24%	0.9988
16% - 24%	0.9936							16% - 24%	0.4116

### Sheet: Fig 2
Fig 2A Feeding Behavior					Fig 2B Glucose							Fig 2C Trehalose							Fig 2D Glycogen
Two way ANOVA with Tukey HSD post-hoc pairwise comparisions between diets within day
					mixed effects linear model with post hoc Tukey HSD							mixed effects linear model with post hoc Tukey HSD							mixed effects linear model with post hoc Tukey HSD
Day 1					Pairwise comparisons across all treatments							Pairwise comparisons across all treatments							Pairwise comparisons across all treatments
contrast	p.value				contrast	p-value						contrast	p-value						contrast	pvalue
0% - 16%	<.0001				Naive 2% - Providencia 2%	0.9348						Naive 2% - Providencia 2% -	0.1908						2% Naive - 16% Naive	0.3505
0% - 2%	0.9527				Naive 2% - Serratia 2%	0.2742						Naive 2% - Serratia 2%	0.3723						2% Naive - 2% Providencia	0.0106
0% - 24%	<.0001				Naive 2% - Naive 16%	0.0067						Naive 2% - Naive 16%	0.013						2% Naive - 16% Providencia	0.9776
0% - 4%	0.1104				Naive 2% - Providencia 16%	0.0005						Naive 2% - Providencia 16%	<.0001						2% Naive - 2% Serratia	0.0067
0% - 8%	<.0001				Naive 2% - Serratia 16%	0.5472						Naive 2% - Serratia 16%	0.0571						2% Naive - 16% Serratia	0.7182
16% - 2%	<.0001				Providencia 2% - Serratia 2%	0.0418						Providencia 2% - Serratia 2%	0.9957						16% Naive - 2% Providencia	<.0001
16% - 24%	0.4288				Providencia 2% - Naive 16%	0.1667						Providencia 2% - Naive 16%	0.9707						16% Naive - 16% Providencia	0.1327
16% - 4%	0.0028				Providencia 2% - Providencia 16%	0.0186						Providencia 2% - Providencia 16%	0.0371						16% Naive - 2% Serratia	<.0001
16% - 8%	1				Providencia 2% - Serratia 16%	0.1232						Providencia 2% - Serratia 16%	0.9996						16% Naive - 16% Serratia	0.0105
2% - 24%	<.0001				Serratia 2% - Naive 16%	<.0001						Serratia 2% - Naive 16%	0.7345						2% Providencia - 16% Providencia	0.1738
2% - 4%	0.5405				Serratia 2% - Providencia 16%	<.0001						Serratia 2% - Providencia 16%	0.0052						2% Providencia - 2% Serratia	1
2% - 8%	<.0001				Serratia 2% - Serratia 16%	0.9978						Serratia 2% - Serratia 16%	0.9509						2% Providencia - 16% Serratia	0.2998
24% - 4%	<.0001				Naive 16% - Providencia 16%	0.8709						Naive 16% - Providencia 16%	0.1583						16% Providencia - 2% Serratia	0.1706
24% - 8%	0.5175				Naive 16% - Serratia 16%	<.0001						Naive 16% - Serratia 16%	0.9958						16% Providencia - 16% Serratia	0.9957
4% - 8%	0.0017				Providencia 16% - Serratia 16%	<.0001						Providencia 16% - Serratia 16%	0.0535						2% Serratia - 16% Serratia	0.2813
Day = 2:
contrast	p.value				Pairwise comparisons between diet within infection							Pairwise comparisons between diet within infection							Pairwise comparisons between diet within infection
0% - 16%	<.0001
0% - 2%	0.9527				contrasts							contrasts							contrasts
0% - 24%	<.0001				Infection = Naive:							Infection = Naive:							Infection = Naive:
0% - 4%	0.1104				diet	p-value						diet	p-value						diet	p-value
0% - 8%	<.0001				2% - 16%	0.0005						2% - 16%	0.001						2% - 16%	0.0479
16% - 2%	<.0001
16% - 24	0.4288				Infection = Providencia:							Infection = Providencia:							Infection = Providencia:
16% - 4%	0.0028				diet	p-value						diet	p-value						diet	p-value
16% - 8%	1				2% - 16%	0.0015						2% - 16%	0.0032						2% - 16%	0.0191
2% - 24%	<.0001
2% - 4%	0.5405				Infection = Serratia:							Infection = Serratia:							Infection = Serratia:
2% - 8%	<.0001				diet	p-value						diet	p-value						diet	p-value
24% - 4%	<.0001				2% - 16%	0.6582						2% - 16%	0.3804						2% - 16%	0.0354
24% - 8%	0.5175
4% - 8%	0.0017				Pairwise comparisons between infection within diet							Pairwise comparisons between infection within diet							Pairwise comparisons between infection within diet
					Diet = 2%:							Diet = 2%:							Diet = 2%:
					infection	p-value						infection	p-value						infection	p-value
#blocks	3				Naive - Providencia	0.6143						Naive - Providencia	0.0554						Naive - Providencia	0.0024
diet	n per diet				Naive - Serratia	0.0858						Naive - Serratia	0.1266						Naive - Serratia	0.0015
0	48				Providencia - Serratia	0.0102						Providencia - Serratia	0.8668						Providencia - Serratia	0.9937
0.02	48
0.04	48				Diet = 16%:							Diet = 16%:							Diet = 16%:
0.08	48				infection	p-value						infection	p-value						infection	p-value
0.16	48				Naive - Providencia	0.5008						Naive - Providencia	0.0446						Naive - Providencia	0.0364
0.24	47				Naive - Serratia	<.0001						Naive - Serratia	0.8674						Naive - Serratia	0.0024
					Providencia - Serratia	<.0001						Providencia - Serratia	0.0133						Providencia - Serratia	0.8658
					#blocks	5
					n per treatment
					Diet	Naive	Providencia	Serratia
					0.02	31	25	32
					0.16	31	20	31

### Sheet: Fig 3
Fig 3A- Pathogen Trajector Providencia Rettgeri				#Blocks	2
		Generalized Least Squares model with Tukey HSD post-hoc for pairwise comparisons between diet at each time point
		0	2	4	6	8	10	12	14	16	24	36	48
Diet (n values)	0.02	16	27	26	22	23	25	23	24	25	20	26	11
	0.16	16	26	26	24	26	23	24	20	17	14	11	8
	Contrast p-values	0.1218	0.2025	0..6931	0.2074	0.8928	0.1466	0.031	0.0001	<0.0001	0.4668	0.0058	0.0224
Fig 3B- Pathogen Trajector Serratia marcescens				#Blocks	2
		Generalized Least Squares model with Tukey HSD post-hoc for pairwise comparisons between diet at each time point
		0	2	4	6	8	10	12	14	16	24	36	48
Diet (n values)	0.02	16	23	23	24	21	20	20	21	20	22	23	17
	0.16	15	24	23	23	21	18	17	18	16	22	16	21
	Contrast p-values	0.0861	0.0088	0.0113	0.0441	0.2161	0.2807	0.2235	0.899	0.768	0.0008	0.0034	0.7873

### Sheet: Fig 4
Fig 4A- Pathogen Trajector P. rettgeri in AMP deletion background
		Generalized Least Squares model with Tukey HSD post-hoc for pairwise comparisons between diets at each time point
		0	2	4	6	8
Diet (n values)	0.02	15	20	21	21	18
	0.16	15	21	22	18	21
	Contrast p-values	0.6774	0.3955	0.2031	0.4016	0.0997
#Blocks = 2
Fig 4B- Pathogen Trajector S. marcescens in AMP deletion background
		Generalized Least Squares model with Tukey HSD post-hoc for pairwise comparisons between diets at each time point
		0	2	4	6	8
Diet (n values)	0.02	36	25	24	21	13
	0.16	24	28	26	34	10
	Contrast p-values	0.1572	0.0023	0.0002	0.0001	0.7169
#Blocks = 3
Fig 4C Providencia OD at 18 hours				Fig 4D Serratia OD at 18 hrs				Fig 4E relative change in glucose levels after infection					Fig 4F relative trehalose changes				Fig 4G relative glycogen changes
mixed effects linear model with post hoc Tukey HSD				mixed effects linear model with post hoc Tukey HSD				mixed effects linear model with post hoc Tukey HSD					mixed effects linear model with post hoc Tukey HSD				mixed effects linear model with post hoc Tukey HSD
Pairwise comparisons between sugar within media with CAS				Pairwise comparisons between sugar within media with CAS				Pairwise comparisons across all treatments					Pairwise comparisons across all treatments				Pairwise comparisons across all treatments
								contrasts	p-value				contrasts	p-value			contrasts	p-value
contrasts				CAS = 0% CAS:				Providencia 2% - Serratia 2%	1				Providencia 2% - Serratia 2%	0.981			Providencia 2% - Serratia 2%	1
CAS = 0% CAS:				contrast	p-value			Providencia 2% - Providencia 16%	0.082				Providencia 2% - Providencia 16%	0.024			Providencia 2% - Providencia 16%	0.082
contrast	p-value			0% Sugar - 1% Glucose	0.0198			Providencia 2% - Serratia 16%	0.1593				Providencia 2% - Serratia 16%	0.9806			Providencia 2% - Serratia 16%	0.1593
0% Sugar - 1% Glucose	<.0001			0% Sugar - 1% Sucrose	0.013			Serratia 2% - Providencia 16%	0.0713				Serratia 2% - Providencia 16%	0.0056			Serratia 2% - Providencia 16%	0.0713
0% Sugar - 1% Sucrose	0.0254			1% Glucose - 1% Sucrose	0.9869			Serratia 2% - Serratia 16%	0.1263				Serratia 2% - Serratia 16%	0.8409			Serratia 2% - Serratia 16%	0.1263
1% Glucose - 1% Sucrose	0.0139							Providencia 16% - Serratia 16%	0.9515				Providencia 16% - Serratia 16%	0.043			Providencia 16% - Serratia 16%	0.9515
				CAS = 1% CAS:
CAS = 1% CAS:				contrast	p-value			Pairwise comparisons between diet within infection					Pairwise comparisons between diet within infection				Pairwise comparisons between diet within infection
contrast	p-value			0% Sugar - 1% Glucose	0.0006			Infection = Providencia:					Infection = Providencia:				Infection = Providencia:
0% Sugar - 1% Glucose	0.949			0% Sugar - 1% Sucrose	0.0176			diet	p-value				diet	p-value			diet	p-value
0% Sugar - 1% Sucrose	0.9568			1% Glucose - 1% Sucrose	0.4209			2% - 16%	0.2458				2% - 16%	0.0816			2% - 16%	0.0178
1% Glucose - 1% Sucrose	0.9997
								Infection = Serratia:					Infection = Serratia:				Infection = Serratia:
#Blocks=2				#Blocks = 3				diet	p-value				diet	p-value			diet	p-value
n= 6				n= 11-14				2% - 16%	0.0601				2% - 16%	0.0372			2% - 16%	0.0291
				`
								Pairwise comparisons between infection within diet					Pairwise comparisons between infection within diet				Pairwise comparisons between infection within diet
								Diet = 2%:					Diet = 2%:				Diet = 2%:
								infection	p-value				infection	p-value			infection	p-value
								Providencia - Serratia	0.0066				Providencia - Serratia	0.1975			Providencia - Serratia	0.964
								Diet = 16%:					Diet = 16%:				Diet = 16%:
								infection	p-value				infection	p-value			infection	p-value
								Providencia - Serratia	<.0001				Providencia - Serratia	0.2157			Providencia - Serratia	0.5971

### Sheet: Fig. 5
Fig 5C Tagged Drosocin Providencia rettgeri					Fig 5D Tagged Drosocin Serratia marcescens							Fig 5E Probability of presence of Tagged Cec in sample							Fig 5F Probability of presence of Tagged Cec in sample
mixed effects linear model with post hoc Tukey HSD					mixed effects linear model with post hoc Tukey HSD							mixed effects linear model with post hoc Tukey HSD							mixed effects linear model with post hoc Tukey HSD
Pairwise comparisons between diets within infection					Pairwise comparisons between diets within infection							Pairwise comparisons between diets within infection							Pairwise comparisons between diets within infection
infection = naïve					infection = naïve							infection = naïve							infection = Providencia
contrast	p-value				contrast	p-value						contrast	p-value						contrast	p-value
2% - 16%	0.9708				2% - 16%	0.5535						2% - 16%	0.35						2% - 16%	0.0228
													21
infection = Providencia					infection = Serratia							infection = Providencia							infection = Serratia
contrast	p-value				contrast	p-value						contrast	p-value						contrast	p-value
2% - 16%	0.008				2% - 16%	0.7116						2% - 16%	0.0032						2% - 16%	0.2114
diet = 2%					diet = 2%
contrast	p-value				contrast	p-value
naïve - Providencia	<0.0001				naïve - Serratia	<0.0001
diet = 16%					diet = 16%
contrast	p-value				contrast	p-value
naïve- Providencia	0.0002				naïve- Serratia	<0.0001

### Sheet: Fig S1
Fig S1 A
n values for each diet
0	160
0.02	161
0.04	159
0.08	161
0.16	157
0.24	157
Cox Proportional Hazards Mixed Effects followed by Tukey HSD post-hoc test
Contrast	p-value
0% - 2%	0.6068
0% - 4%	0.9999
0% - 8%	0.8403
0% - 16%	0.198
0% - 24%	0.0012
2% - 4%	0.7458
2% - 8%	0.9981
2% - 16%	0.963
2% - 24%	0.0387
4% - 8%	0.9306
4% - 16%	0.2842
4% - 24%	0.0016
8% - 16%	0.8146
8% - 24%	0.0136
16% - 24%	0.2325

### Sheet: Fig S2
Figure S1A-Bacteria loads in conventionally reared flies fed 2% or 16% diets
Mixed effects linear model with post-hoc tukey
Pairwise comparisons between diet within plate media
contrasts			n_value	BHI	LB
Infection = BHI:			0.02	11	11
diet	p-value		0.16	10	11
2% - 16%	0.0011
Infection = LB:
diet	p-value
2% - 16%	0.0001
Figure S1B-Providencia rettgeri survivorship
n values for each diet
0.02	75
0.16	78
Cox Proportional Hazards Mixed Effects followed by Tukey HSD post-hoc test
Contrast	p-value
2% - 16%	<0.001

### Sheet: Fig S3
Fig S3A: Tagged Drosocin validation, 3-hours post-infection
Linear model with post hoc tukey for pairwise comparisons between infeciton treatments
n_value	infection
uninfected	8
PBS	8
E.cloacae	8
Pairwise comparisons between infection
contrast	p_value
uninfected - PBS	0.0455
uninfected - E. cloacae	<0.001
PBS - E. cloacae	0.0002
Fig S3B: Tagged Cecropin validation, 3-hours post-infection
Linear model with post hoc tukey for pairwise comparisons between infeciton treatments
n_value	infection
uninfected	8
PBS	11
E.cloacae	13
Pairwise comparisons between infection
contrast	p_value
uninfected - PBS	0.3249
uninfected - E. cloacae	<0.001
PBS - E. cloacae	<0.001
